# Huntingtin inclusion bodies have distinct immunophenotypes and ubiquitination profiles in the Huntington’s disease human cerebral cortex

**DOI:** 10.1101/2025.02.03.636327

**Authors:** Molly E. V. Swanson, Adelie Y. S. Tan, Lynette J. Tippett, Clinton P. Turner, Maurice A. Curtis, Emma L. Scotter, Hilal A. Lashuel, Mike Dragunow, Richard L. M. Faull, Helen C. Murray, Malvindar K. Singh-Bains

**Affiliations:** Centre for Brain Research, University of Auckland, Auckland, New Zealand; School of Biological Sciences, University of Auckland, Auckland, New Zealand; Department of Anatomy and Medical Imaging, University of Auckland, Auckland, New Zealand; Department of Pharmacology and Clinical Pharmacology, University of Auckland, Auckland, New Zealand; School of Psychology, University of Auckland, Auckland, New Zealand; Department of Anatomical Pathology, LabPlus, Auckland City Hospital, Auckland, New Zealand; Laboratory of Molecular and Chemical Biology of Neurodegeneration, Brain Mind Institute, Ecole Polytechnique Federale de Lausanne (EPFL), Lousanne, Switzerland

## Abstract

Huntington’s disease (HD) is a hereditary neurodegenerative condition caused by a CAG repeat expansion mutation in the gene encoding the huntingtin (Htt) protein. The accumulation of Htt inclusion bodies is a pathological hallmark of HD and a common target for therapeutic strategies. However, the limited efficacy of treatments targeting the Htt protein highlights the need for a better understanding of the role of Htt inclusion bodies in HD pathogenesis. This study examined the heterogeneity of Htt inclusion body composition by co-labelling with three Htt epitope-specific antibodies to characterize Htt inclusion body ‘immunophenotype’. We then characterized the size and sub-cellular location of Htt inclusions with distinct immunophenotypes. Using multiplex immunohistochemistry, we also examined the ubiquitination profile of each immunophenotype. Our findings demonstrate that Htt inclusions have a range of immunophenotypes, with some labelled by only one of the three antibodies and others exhibiting co-labelling by several antibodies, thus demonstrating the heterogeneity in inclusion composition and structure. We outline evidence that inclusion bodies exclusively labelled with the EM48 antibody are small, non-nuclear, and more abundant in HD cases with increased CAG repeat length, higher Vonsattel grade, and earlier age of onset. We also find that Htt inclusion bodies labelled by multiple antibodies are more likely to be ubiquitinated, predominantly by K63-rather than K48-linked ubiquitin, suggesting preferential degradation by autophagy. Lastly, we show that ubiquitinated Htt inclusion bodies are more highly immunoreactive for ubiquilin 2 than p62. Our findings highlight the need for multiple antibodies to capture the full spectrum of Htt pathology in HD and imply that future studies should consider the diversity of inclusion body composition and structure when correlating pathology formation to neurodegeneration, clinical symptoms, or disease severity.
