## Supplementary Table for "Huntingtin inclusion bodies have distinct immunophenotypes and ubiquitination profiles in the Huntington’s disease human cerebral cortex"

### Sheet: Supplementary Table 1
Supplementary Table 1
Figure 2: EM48+, EPR+, and MW1+ Htt inclusion bodies are increased in the HD middle temporal gyrus.
Figure 2C	Total Inclusion Body Density					Figure 2G	Htt Inclusion Phenotype Percentages
	Normal	HD	Unit	P value		EM48, EPR, MW1	+--	-+-	--+	++-	+-+	-++	+++	Unit
Mean	21.39	119.4	Htt inclusions per mm2	<0.0001		Mean	56.05	11.98	14.39	11.45	1.299	0.6641	4.172	% of total Htt inclusion bodies
Standard Deviation	23.21	68.13	Htt inclusions per mm2			Standard Deviation	17.51	8.256	15.26	9.961	1.259	1.048	3.355
Figure 2D	EM48+ Inclusion Body Density					Figure 2H	CAG Repeat Length by Htt Inclusion Phenotypes
	Normal	HD	Unit	P value		Chi-square	323
Mean	7.962	80.38	Htt inclusions per mm2	<0.0001		df	6
Standard Deviation	5.04	26.27	Htt inclusions per mm2			P value	<0.0001
Figure 2E	EPR+ Inclusion Body Density					Figure 2I	Age of Onset by Htt Inclusion Phenotypes
	Normal	HD	Unit	P value		Chi-square	326.3
Mean	8.521	35.23	Htt inclusions per mm2	<0.0001		df	6
Standard Deviation	18.33	27.74	Htt inclusions per mm2			P value	<0.0001
Figure 2F	MW1+ Inclusion Body Density					Figure 2J	Vonsattel Grade by Htt Inclusion Phenotypes
	Normal	HD	Unit	P value		Chi-square	515.7
Mean	5.725	28.36	Htt inclusions per mm2	<0.0001		df	6
Standard Deviation	5.713	43.3	Htt inclusions per mm2			P value	<0.0001

### Sheet: Supplementary Table 2
Supplementary Table 2
Figure 3: EM48+ only Htt inclusion bodies are smaller than other EM48-EPR-MW1 phenotypes and are predominantly non-nuclear in location.
Figure 3E	EM48+ Inclusion Body Size					Figure 3H	Htt Inclusion Body Size by Phenotype
	EM48+	EM48-	Unit	P value		EM48, EPR, MW1	+--	-+-	--+	++-	+-+	-++	+++	Unit
Mean	10.18	8.712	µm2	0.114		Mean	202.5	132.4	439.2	533.2	1506	685.8	1347	µm2
Standard Deviation	2.792	4.692	µm2			Standard Deviation	46.72	74.59	230.1	158	608.9	631.7	602.1	µm2
Figure 3F	EPR+ Inclusion Body Size					Mixed-effects analysis, with Geisser-Greenhouse correction & Tukey's multiple comparisons
	EPR+	EPR-	Unit	P value			P values	+--	-+-	--+	++-	+-+	-++	+++
Mean	14.54	8.334	µm2	0.0009			+--
Standard Deviation	5.857	3.838	µm2				-+-	0.0529
							--+	0.0025	0.0006
Figure 3G	MW1+ Inclusion Body Size						++-	<0.0001	<0.0001	0.7737
	MW1+	MW1-	Unit	P value			+-+	<0.0001	<0.0001	<0.0001	0.0003
Mean	23.13	6.98	µm2	<0.0001			-++	0.1681	0.1018	0.8532	0.9771	0.026
Standard Deviation	6.668	2.044	µm2				+++	<0.0001	<0.0001	0.0002	0.0001	0.9886	0.11
Figure 3K	EM48+ Inclusion Body Location					Figure 3N	Htt Inclusion Body Location by Phenotype
	EM48+	EM48-	Unit	P value		EM48, EPR, MW1	+--	--+	--+	++-	+-+	-++	+++	Unit
Mean	20.72	48.71	% nuclear inclusion bodies	<0.0001		Mean	18.04	41.76	49.06	29.42	31.17	86.72	40.91	% nuclear inclusion bodies
Standard Deviation	8.053	19.09	% nuclear inclusion bodies			Standard Deviation	7.194	26.14	20.32	20	33.72	19.82	29.7	% nuclear inclusion bodies
Figure 3L	EPR+ Inclusion Body Location					Mixed-effects analysis, with Geisser-Greenhouse correction & Tukey's multiple comparisons
	EPR+	EPR-	Unit	P value			P values	+--	-+-	--+	++-	+-+	-++	+++
Mean	37.09	25.29	% nuclear inclusion bodies	0.0049			+--
Standard Deviation	16.84	10.65	% nuclear inclusion bodies				-+-	0.0117
							--+	<0.0001	0.824
Figure 3L	MW1+ Inclusion BodyLocation						++-	0.0888	0.6847	0.0908
	MW1+	MW1-	Unit	P value			+-+	0.6006	0.9673	0.4264	>0.9999
Mean	47.4	23.65	% nuclear inclusion bodies	<0.0001			-++	<0.0001	0.0002	0.0027	<0.0001	0.0021
Standard Deviation	19.74	9.051	% nuclear inclusion bodies				+++	0.0292	>0.9999	0.8324	0.5656	0.9718	0.0007

### Sheet: Supplementary Table 3
Supplementary Table 3
Figure 4: Htt inclusion bodies are not frequently ubiquitinated, but when ubiquitinated, are predominantly tetra-ubiquitinated at K63.
Figure 4B	EM48+ Ubiquitinated Inclusion Bodies					Figure 4E	Htt Ubiquitination by Phenotype
	EM48+	EM48-	Unit	P value		EM48, EPR, MW1	+--	-+-	--+	++-	+-+	-++	+++	Unit
Mean	40.91	19.56	% ubiquitinated inclusion bodies	0.0007		Mean	22.61	21.14	5.178	83.98	39.69	65.08	99.17	% ubiquitinated inclusion bodies
Standard Deviation	10.98	16.18	% ubiquitinated inclusion bodies			Standard Deviation	10.79	25.29	6.719	14.53	43.07	39.36	2.719	% ubiquitinated inclusion bodies
Figure 4C	EPR+ Ubiquitinated Inclusion Bodies					Mixed-effects analysis, with Geisser-Greenhouse correction & Tukey's multiple comparisons
	EPR+	EPR-	Unit	P value			P values	+--	-+-	--+	++-	+-+	-++	+++
Mean	61.31	23	% ubiquitinated inclusion bodies	0.0001			+--
Standard Deviation	20.82	9.482	% ubiquitinated inclusion bodies				-+-	0.8339
							--+	0.0002	0.1015
Figure 4D	MW1+ Ubiquitinated Inclusion Bodies						++-	<0.0001	<0.0001	<0.0001
	MW1+	MW1-	Unit	P value			+-+	0.3833	0.3833	0.019	0.0163
Mean	36.19	34.32	% ubiquitinated inclusion bodies	0.9854			-++	0.0267	0.0128	0.0017	0.2808	0.3833
Standard Deviation	19.18	10.27	% ubiquitinated inclusion bodies				+++	<0.0001	<0.0001	<0.0001	0.0029	0.0003	0.0685
Figure 4F	Type of Ubiquitination
	K48	K63	Unit	P value
Mean	20.03	79.92	% ubiquitinated inclusion bodies	0.0001
Standard Deviation	10.22	12.64	% ubiquitinated inclusion bodies
Figure 4G	EM48+ Type of Ubiquitination
	EM48+	EM48-	Unit			P value	K48+EM48+	K48+EM48-	K63+EM48+	K63+EM48-
K48+ Mean	21.68	4.891	% ubiquitinated inclusion bodies			K48+EM48+
K48+ Standard Deviation	14.8539	21.8746	% ubiquitinated inclusion bodies			K48+EM48-	0.1314
K63+ Mean	81.99	65.26	% ubiquitinated inclusion bodies			K63+EM48+	<0.0001	<0.0001
K63+ Standard Deviation	11.2306	38.6525	% ubiquitinated inclusion bodies			K63+EM48-	<0.0001	<0.0001	0.1333
Figure 4H	EPR+ Type of Ubiquitination
	EPR+	EPR-	Unit			P value	K48+EPR+	K48+EPR-	K63+EPR+	K63+EPR-
K48+ Mean	28.0943	16.0022	% ubiquitinated inclusion bodies			K48+EPR+
K48+ Standard Deviation	19.6384	10.4955	% ubiquitinated inclusion bodies			K48+EPR-	0.0657
K63+ Mean	81.9896	67.8199	% ubiquitinated inclusion bodies			K63+EPR+	<0.0001	<0.0001
K63+ Standard Deviation	11.2306	17.4157	% ubiquitinated inclusion bodies			K63+EPR-	<0.0001	<0.0001	0.0217
Figure 4I	MW1+ Type of Ubiquitination
	MW1+	MW1-	Unit			P value	K48+MW1+	K48+MW1-	K63+MW1+	K63+MW1-
K48+ Mean	51.2011	15.6652	% ubiquitinated inclusion bodies			K48+MW1+
K48+ Standard Deviation	27.8061	16.0137	% ubiquitinated inclusion bodies			K48+MW1-	<0.0001
K63+ Mean	84.7201	79.0547	% ubiquitinated inclusion bodies			K63+MW1+	<0.0001	<0.0001
K63+ Standard Deviation	19.9304	13.7956	% ubiquitinated inclusion bodies			K63+MW1-	0.0002	<0.0001	0.8095
Figure 4J	Htt Type of Ubiquitination by Phenotype
EM48, EPR, MW1	+--	-+-	--+	++-	+-+	-++	+++	Unit
K48+ Mean	11.0968	21.9288	22.6862	12.48	53.7655	14.4567	58.7444	% ubiquitinated inclusion bodies
K48+ Standard Deviation	5.00981	20.4991	31.42	13.8276	42.5093	26.0232	29.0272	% ubiquitinated inclusion bodies
K63+ Mean	71.8425	87.1349	28.1466	85.3113	87.6264	90.2778	99.432	% ubiquitinated inclusion bodies
K63+ Standard Deviation	16.1846	26.583	38.5154	17.8535	30.1069	21.4492	2.06892	% ubiquitinated inclusion bodies
P value	<0.0001	<0.0001	0.9959	<0.0001	0.007	<0.0001	<0.0001

### Sheet: Supplementary Table 4
Supplementary Table 4
Figure 5: Ubiquitinated Htt inclusion bodies are more highly tagged by ubiquilin 2 than p62.
Figure 5B	Type of Cargo Protein
	Ubiquilin 2+	p62+	Unit	P value
Mean	25.3	10.73	% ubiquitinated inclusion bodies	<0.0001
Standard Deviation	12.83	6.304	% ubiquitinated inclusion bodies
Figure 5C	EM48+ Type of Cargo Protein
	EM48+	EM48-	Unit			P value	Ubiquilin 2+EM48+	Ubiquilin 2+EM48-	p62+EM48+	p62+EM48-
Ubiquilin 2+ Mean	32.9835	8.06369	% ubiquitinated inclusion bodies			Ubiquilin 2+EM48+
Ubiquilin 2+ Standard Deviation	15.688	7.61753	% ubiquitinated inclusion bodies			Ubiquilin 2+EM48-	<0.0001
p62+ Mean	11.4764	9.96415	% ubiquitinated inclusion bodies			p62+EM48+	<0.0001	0.2519
p62+ Standard Deviation	6.36284	9.8049	% ubiquitinated inclusion bodies			p62+EM48-	<0.0001	0.7108	0.8289
Figure 5D	EPR+ Type of Cargo Protein
	EPR+	EPR-	Unit			P value	Ubiquilin 2+EPR+	Ubiquilin 2+EPR-	p62+EPR+	p62+EPR-
Ubiquilin 2+ Mean	49.0269	16.122	% ubiquitinated inclusion bodies			Ubiquilin 2+EPR+
Ubiquilin 2+ Standard Deviation	19.6925	9.73295	% ubiquitinated inclusion bodies			Ubiquilin 2+EPR-	<0.0001
p62+ Mean	27.6403	3.9566	% ubiquitinated inclusion bodies			p62+EPR+	<0.0001	<0.0001
p62+ Standard Deviation	12.9963	3.41711	% ubiquitinated inclusion bodies			p62+EPR-	<0.0001	<0.0001	<0.0001
Figure 5E	MW1+ Type of Cargo Protein
	MW1+	MW1-	Unit			P value	Ubiquilin 2+MW1+	Ubiquilin 2+MW1-	p62+MW1+	p62+MW1-
Ubiquilin 2+ Mean	30.1768	26.2369	% ubiquitinated inclusion bodies			Ubiquilin 2+MW1+
Ubiquilin 2+ Standard Deviation	21.1085	12.8873	% ubiquitinated inclusion bodies			Ubiquilin 2+MW1-	0.1041
p62+ Mean	27.4199	7.90366	% ubiquitinated inclusion bodies			p62+MW1+	0.3491	0.8834
p62+ Standard Deviation	20.2524	5.36595	% ubiquitinated inclusion bodies			p62+MW1-	<0.0001	<0.0001	<0.0001
Figure 5F	Htt Ubiquitination by Phenotype
EM48, EPR, MW1	+--	-+-	--+	++-	+-+	-++	+++	Unit
Ubiquilin 2+ Mean	10.5314	10.2877	0.347989	68.9949	33.5483	53.355	95.9541	% ubiquitinated inclusion bodies
Ubiquilin 2+ Standard Deviation	8.12551	10.7262	0.754404	21.8857	38.0837	42.079	9.44613	% ubiquitinated inclusion bodies
p62+ Mean	3.5375	12.0427	2.20074	22.9156	31.1821	50.7937	76.7835	% ubiquitinated inclusion bodies
p62+ Standard Deviation	3.46021	15.3834	5.81709	15.7018	39.2281	42.8134	28.4127	% ubiquitinated inclusion bodies
P value	0.9385	>0.9999	>0.9999	<0.0001	>0.9999	>0.9999	0.0533
